# Decay drives RNA abundance regulation using three distinct regulatory mechanisms

**DOI:** 10.1101/2025.05.09.653099

**Authors:** Reed S. Sorenson, Leslie E. Sieburth

## Abstract

RNA decay is essential for maintenance of normal RNA abundances; however how RNA decay is regulated to contribute to changes in RNA abundances is poorly understood. Here, we addressed this question by analyzing rates of RNA abundance change, RNA half-lives (*t*1/2s), and transcription rates in stimulated Arabidopsis leaf cells. This revealed three mechanisms by which decay influenced RNA abundance changes. First, the biggest changes in RNA abundances resulted from *t*1/2 changes that reinforced transcriptional regulation (synergistic). Modest RNA abundance changes arose from a second mechanism in which *t*1/2 changes opposed transcriptional regulation (oppositional). Finally, RNA decay alone also contributed to RNA abundance change, and RNA decay’s measured capacity influence RNA abundances was similar to that of transcription. RNA decay also contributed to transcriptome homeostasis through stimulus-induced RNA buffering. Oppositional and buffering regulation shared key features, including excessive and commensurate rate changes, which suggested use of a shared regulatory mechanism which we call countercyclical regulation. In this study, countercyclical regulation was widespread and used for regulation of 90% of the RNAs with *t*1/2 regulation.
