## Supplemental Data 2 for "Decay drives RNA abundance regulation using three distinct regulatory mechanisms"

### Sheet: S2. GO analysis - DEGs & t0.5
GO.ID	Term	Annotated	Significant	Expected	weightFisher	p.adj	ontology	Analysis subset (data from this study)	group.size
GO:0009543	chloroplast thylakoid lumen	45	37	8.86	2.6e-19	0	CC	allDEG	3906
GO:0009941	chloroplast envelope	602	190	118.54	9.6e-14	0	CC	allDEG	3906
GO:0048046	apoplast	227	93	44.7	1.1e-13	0	CC	allDEG	3906
GO:0009570	chloroplast stroma	712	235	140.2	6.1e-13	0	CC	allDEG	3906
GO:0009654	photosystem II oxygen evolving complex	24	21	4.73	1.6e-12	0	CC	allDEG	3906
GO:0005576	extracellular region	1397	407	275.08	1e-10	0	CC	allDEG	3906
GO:0010598	NAD(P)H dehydrogenase complex (plastoqui...	13	13	2.56	6.6e-10	0	CC	allDEG	3906
GO:0010319	stromule	36	22	7.09	5.9e-08	0	CC	allDEG	3906
GO:0010287	plastoglobule	76	35	14.97	1.7e-07	0	CC	allDEG	3906
GO:0003700	DNA-binding transcription factor activit...	916	297	186.11	7.4e-16	0	MF	allDEG	3906
GO:0016705	oxidoreductase activity, acting on paire...	173	71	35.15	2e-09	0	MF	allDEG	3906
GO:0005506	iron ion binding	155	62	31.49	4.3e-09	0	MF	allDEG	3906
GO:0000976	transcription regulatory region sequence...	608	185	123.53	9.7e-09	0	MF	allDEG	3906
GO:0020037	heme binding	155	61	31.49	3.7e-08	0	MF	allDEG	3906
GO:0004364	glutathione transferase activity	45	26	9.14	3.8e-08	0	MF	allDEG	3906
GO:0003688	DNA replication origin binding	18	14	3.66	2.6e-07	0	MF	allDEG	3906
GO:0009773	photosynthetic electron transport in pho...	18	16	3.55	5.2e-10	0	BP	allDEG	3906
GO:0009768	photosynthesis, light harvesting in phot...	24	18	4.73	7.7e-09	0	BP	allDEG	3906
GO:0009407	toxin catabolic process	36	23	7.1	8.8e-09	0	BP	allDEG	3906
GO:0006355	regulation of transcription, DNA-templat...	1351	332	266.46	9.1e-09	0	BP	allDEG	3906
GO:0009733	response to auxin	256	94	50.49	1.4e-07	0.0001	BP	allDEG	3906
GO:0098807	chloroplast thylakoid membrane protein c...	25	18	4.92	3.8e-06	0.0002	CC	allDEG	3906
GO:0006270	DNA replication initiation	26	18	5.13	4.1e-07	0.0002	BP	allDEG	3906
GO:0015995	chlorophyll biosynthetic process	60	30	11.83	1.2e-06	0.0006	BP	allDEG	3906
GO:0009534	chloroplast thylakoid	440	230	86.64	1.2e-05	0.0007	CC	allDEG	3906
GO:0019898	extrinsic component of membrane	75	32	14.77	1.6e-05	0.0008	CC	allDEG	3906
GO:0000981	DNA-binding transcription factor activit...	143	49	29.05	5.2e-06	0.0008	MF	allDEG	3906
GO:0010200	response to chitin	103	41	20.31	2e-06	0.0008	BP	allDEG	3906
GO:0010258	NADH dehydrogenase complex (plastoquinon...	8	8	1.58	2.3e-06	0.0008	BP	allDEG	3906
GO:0009644	response to high light intensity	62	29	12.23	2.4e-06	0.0008	BP	allDEG	3906
GO:0006749	glutathione metabolic process	61	28	12.03	3.2e-06	0.001	BP	allDEG	3906
GO:0009611	response to wounding	184	62	36.29	4.6e-06	0.0013	BP	allDEG	3906
GO:0019761	glucosinolate biosynthetic process	40	25	7.89	5.3e-06	0.0013	BP	allDEG	3906
GO:0009736	cytokinin-activated signaling pathway	39	17	7.69	5.5e-06	0.0013	BP	allDEG	3906
GO:0010207	photosystem II assembly	27	16	5.33	7e-06	0.0015	BP	allDEG	3906
GO:0042631	cellular response to water deprivation	31	17	6.11	1.5e-05	0.0031	BP	allDEG	3906
GO:0071456	cellular response to hypoxia	182	60	35.9	1.6e-05	0.0031	BP	allDEG	3906
GO:0009645	response to low light intensity stimulus	20	11	3.94	1.7e-05	0.0031	BP	allDEG	3906
GO:0002239	response to oomycetes	67	28	13.21	1.9e-05	0.0033	BP	allDEG	3906
GO:0009409	response to cold	362	108	71.4	2e-05	0.0033	BP	allDEG	3906
GO:0046983	protein dimerization activity	399	106	81.07	2.7e-05	0.0035	MF	allDEG	3906
GO:0009416	response to light stimulus	653	195	128.79	2.8e-05	0.0044	BP	allDEG	3906
GO:0009508	plastid chromosome	18	11	3.54	0.00014	0.0067	CC	allDEG	3906
GO:0042742	defense response to bacterium	361	102	71.2	5.7e-05	0.0085	BP	allDEG	3906
GO:0009522	photosystem I	22	15	4.33	0.00021	0.0094	CC	allDEG	3906
GO:0009625	response to insect	28	15	5.52	7e-05	0.01	BP	allDEG	3906
GO:0043601	nuclear replisome	17	11	3.35	0.00028	0.0116	CC	allDEG	3906
GO:0016168	chlorophyll binding	28	15	5.69	0.0001	0.0116	MF	allDEG	3906
GO:0003777	microtubule motor activity	53	22	10.77	0.00011	0.0116	MF	allDEG	3906
GO:0009579	thylakoid	533	267	104.95	0.0003	0.0117	CC	allDEG	3906
GO:0005664	nuclear origin of replication recognitio...	7	6	1.38	0.00034	0.0118	CC	allDEG	3906
GO:0009517	PSII associated light-harvesting complex...	7	6	1.38	0.00034	0.0118	CC	allDEG	3906
GO:0015979	photosynthesis	219	117	43.19	9.1e-05	0.0125	BP	allDEG	3906
GO:0042802	identical protein binding	332	82	67.45	0.00015	0.0145	MF	allDEG	3906
GO:0016702	oxidoreductase activity, acting on singl...	18	11	3.66	0.00018	0.0158	MF	allDEG	3906
GO:0015112	nitrate transmembrane transporter activi...	13	9	2.64	0.00019	0.0158	MF	allDEG	3906
GO:0000079	regulation of cyclin-dependent protein s...	40	19	7.89	0.00012	0.0158	BP	allDEG	3906
GO:0009414	response to water deprivation	337	112	66.47	0.00013	0.0165	BP	allDEG	3906
GO:0010114	response to red light	56	22	11.05	0.00014	0.0171	BP	allDEG	3906
GO:0009767	photosynthetic electron transport chain	59	36	11.64	0.00016	0.0188	BP	allDEG	3906
GO:0007018	microtubule-based movement	53	22	10.45	0.00023	0.0261	BP	allDEG	3906
GO:0048646	anatomical structure formation involved ...	138	44	27.22	0.00028	0.029	BP	allDEG	3906
GO:0006271	DNA strand elongation involved in DNA re...	14	8	2.76	0.00028	0.029	BP	allDEG	3906
GO:0042446	hormone biosynthetic process	122	49	24.06	0.00029	0.029	BP	allDEG	3906
GO:0016122	xanthophyll metabolic process	13	9	2.56	0.0003	0.029	BP	allDEG	3906
GO:0007076	mitotic chromosome condensation	5	5	0.99	0.0003	0.029	BP	allDEG	3906
GO:0033612	receptor serine/threonine kinase binding	30	14	6.1	0.0004	0.031	MF	allDEG	3906
GO:0006267	pre-replicative complex assembly involve...	7	6	1.38	0.00034	0.0311	BP	allDEG	3906
GO:0042549	photosystem II stabilization	7	6	1.38	0.00034	0.0311	BP	allDEG	3906
GO:0016538	cyclin-dependent protein serine/threonin...	40	18	8.13	0.00043	0.0312	MF	allDEG	3906
GO:0000307	cyclin-dependent protein kinase holoenzy...	44	18	8.66	0.00099	0.0325	CC	allDEG	3906
GO:0000427	plastid-encoded plastid RNA polymerase c...	8	6	1.58	0.00113	0.0353	CC	allDEG	3906
GO:0009507	chloroplast	4077	1016	802.8	0.00138	0.0407	CC	allDEG	3906
GO:0043596	nuclear replication fork	21	15	4.14	0.00149	0.0407	CC	allDEG	3906
GO:0000777	condensed chromosome kinetochore	12	8	2.36	0.0015	0.0407	CC	allDEG	3906
GO:0006949	syncytium formation	12	8	2.37	0.00052	0.0428	BP	allDEG	3906
GO:0005986	sucrose biosynthetic process	12	8	2.37	0.00052	0.0428	BP	allDEG	3906
GO:0031408	oxylipin biosynthetic process	12	8	2.37	0.00052	0.0428	BP	allDEG	3906
GO:0030388	fructose 1,6-bisphosphate metabolic proc...	12	8	2.37	0.00052	0.0428	BP	allDEG	3906
GO:0080030	methyl indole-3-acetate esterase activit...	20	11	4.06	0.00064	0.0437	MF	allDEG	3906
GO:0009538	photosystem I reaction center	11	7	2.17	0.00178	0.0463	CC	allDEG	3906
GO:0003688	DNA replication origin binding	18	14	1.52	2e-12	0	MF	higher abundance in 8 h stimulus vs mock	1652
GO:0006270	DNA replication initiation	26	18	2.18	2.2e-12	0	BP	higher abundance in 8 h stimulus vs mock	1652
GO:0003700	DNA-binding transcription factor activit...	916	136	77.52	1.1e-11	0	MF	higher abundance in 8 h stimulus vs mock	1652
GO:0009407	toxin catabolic process	36	18	3.02	7.9e-11	0	BP	higher abundance in 8 h stimulus vs mock	1652
GO:0009733	response to auxin	256	64	21.49	1e-10	0	BP	higher abundance in 8 h stimulus vs mock	1652
GO:0004364	glutathione transferase activity	45	20	3.81	1.2e-10	0	MF	higher abundance in 8 h stimulus vs mock	1652
GO:0007018	microtubule-based movement	53	21	4.45	5e-10	0	BP	higher abundance in 8 h stimulus vs mock	1652
GO:0010200	response to chitin	103	30	8.65	7.5e-10	0	BP	higher abundance in 8 h stimulus vs mock	1652
GO:0003777	microtubule motor activity	53	21	4.49	1.6e-09	0	MF	higher abundance in 8 h stimulus vs mock	1652
GO:0005634	nucleus	7172	673	587.77	2.7e-09	0	CC	higher abundance in 8 h stimulus vs mock	1652
GO:0006355	regulation of transcription, DNA-templat...	1351	165	113.4	2.2e-08	0	BP	higher abundance in 8 h stimulus vs mock	1652
GO:0002239	response to oomycetes	67	21	5.62	2.4e-08	0	BP	higher abundance in 8 h stimulus vs mock	1652
GO:0000307	cyclin-dependent protein kinase holoenzy...	44	17	3.61	2.5e-08	0	CC	higher abundance in 8 h stimulus vs mock	1652
GO:0008017	microtubule binding	125	31	10.58	3.3e-08	0	MF	higher abundance in 8 h stimulus vs mock	1652
GO:0006749	glutathione metabolic process	61	20	5.12	5.7e-08	0	BP	higher abundance in 8 h stimulus vs mock	1652
GO:0000976	transcription regulatory region sequence...	608	82	51.45	3.3e-07	0.0001	MF	higher abundance in 8 h stimulus vs mock	1652
GO:0043601	nuclear replisome	17	11	1.39	7.5e-07	0.0002	CC	higher abundance in 8 h stimulus vs mock	1652
GO:0006271	DNA strand elongation involved in DNA re...	14	8	1.18	8.9e-07	0.0003	BP	higher abundance in 8 h stimulus vs mock	1652
GO:0005664	nuclear origin of replication recognitio...	7	6	0.57	2e-06	0.0003	CC	higher abundance in 8 h stimulus vs mock	1652
GO:0005576	extracellular region	1397	162	114.49	2.1e-06	0.0003	CC	higher abundance in 8 h stimulus vs mock	1652
GO:0009751	response to salicylic acid	122	23	10.24	1.2e-06	0.0004	BP	higher abundance in 8 h stimulus vs mock	1652
GO:0010583	response to cyclopentenone	34	13	2.85	1.7e-06	0.0005	BP	higher abundance in 8 h stimulus vs mock	1652
GO:0044772	mitotic cell cycle phase transition	68	31	5.71	2.2e-06	0.0006	BP	higher abundance in 8 h stimulus vs mock	1652
GO:0006267	pre-replicative complex assembly involve...	7	6	0.59	2.2e-06	0.0006	BP	higher abundance in 8 h stimulus vs mock	1652
GO:0006268	DNA unwinding involved in DNA replicatio...	17	9	1.43	2.6e-06	0.0006	BP	higher abundance in 8 h stimulus vs mock	1652
GO:0007076	mitotic chromosome condensation	5	5	0.42	4.1e-06	0.0009	BP	higher abundance in 8 h stimulus vs mock	1652
GO:0000727	double-strand break repair via break-ind...	11	7	0.92	7e-06	0.0014	BP	higher abundance in 8 h stimulus vs mock	1652
GO:0009736	cytokinin-activated signaling pathway	39	11	3.27	1.1e-05	0.0021	BP	higher abundance in 8 h stimulus vs mock	1652
GO:0042555	MCM complex	9	6	0.74	2e-05	0.0021	CC	higher abundance in 8 h stimulus vs mock	1652
GO:0000079	regulation of cyclin-dependent protein s...	40	13	3.36	1.3e-05	0.0024	BP	higher abundance in 8 h stimulus vs mock	1652
GO:0009828	plant-type cell wall loosening	20	9	1.68	1.4e-05	0.0024	BP	higher abundance in 8 h stimulus vs mock	1652
GO:0006949	syncytium formation	12	7	1.01	1.6e-05	0.0025	BP	higher abundance in 8 h stimulus vs mock	1652
GO:0071365	cellular response to auxin stimulus	91	23	7.64	1.6e-05	0.0025	BP	higher abundance in 8 h stimulus vs mock	1652
GO:0016538	cyclin-dependent protein serine/threonin...	40	13	3.39	1.7e-05	0.0028	MF	higher abundance in 8 h stimulus vs mock	1652
GO:0071456	cellular response to hypoxia	182	33	15.28	1.9e-05	0.0028	BP	higher abundance in 8 h stimulus vs mock	1652
GO:0043596	nuclear replication fork	21	15	1.72	4.4e-05	0.0031	CC	higher abundance in 8 h stimulus vs mock	1652
GO:0005871	kinesin complex	28	10	2.29	4.4e-05	0.0031	CC	higher abundance in 8 h stimulus vs mock	1652
GO:0000777	condensed chromosome kinetochore	12	8	0.98	4.4e-05	0.0031	CC	higher abundance in 8 h stimulus vs mock	1652
GO:0009414	response to water deprivation	337	58	28.29	3.2e-05	0.0046	BP	higher abundance in 8 h stimulus vs mock	1652
GO:0006468	protein phosphorylation	768	106	64.46	3.8e-05	0.0052	BP	higher abundance in 8 h stimulus vs mock	1652
GO:0046982	protein heterodimerization activity	97	21	8.21	4.9e-05	0.0065	MF	higher abundance in 8 h stimulus vs mock	1652
GO:0003682	chromatin binding	141	23	11.93	5e-05	0.0065	MF	higher abundance in 8 h stimulus vs mock	1652
GO:0051301	cell division	232	40	19.47	5.6e-05	0.0074	BP	higher abundance in 8 h stimulus vs mock	1652
GO:0003697	single-stranded DNA binding	75	18	6.35	7.5e-05	0.0087	MF	higher abundance in 8 h stimulus vs mock	1652
GO:0004674	protein serine/threonine kinase activity	400	64	33.85	8.6e-05	0.0091	MF	higher abundance in 8 h stimulus vs mock	1652
GO:0044427	chromosomal part	235	66	19.26	0.00018	0.0113	CC	higher abundance in 8 h stimulus vs mock	1652
GO:0042802	identical protein binding	332	35	28.1	0.00015	0.0145	MF	higher abundance in 8 h stimulus vs mock	1652
GO:0043295	glutathione binding	16	7	1.35	0.00018	0.0161	MF	higher abundance in 8 h stimulus vs mock	1652
GO:0005874	microtubule	136	31	11.15	0.00034	0.0193	CC	higher abundance in 8 h stimulus vs mock	1652
GO:0000082	G1/S transition of mitotic cell cycle	8	5	0.67	0.00019	0.0232	BP	higher abundance in 8 h stimulus vs mock	1652
GO:0033314	mitotic DNA replication checkpoint	8	5	0.67	0.00019	0.0232	BP	higher abundance in 8 h stimulus vs mock	1652
GO:0003677	DNA binding	1183	171	100.11	0.00028	0.0232	MF	higher abundance in 8 h stimulus vs mock	1652
GO:1902969	mitotic DNA replication	10	7	0.84	0.00023	0.027	BP	higher abundance in 8 h stimulus vs mock	1652
GO:0005179	hormone activity	13	6	1.1	0.00037	0.0287	MF	higher abundance in 8 h stimulus vs mock	1652
GO:0007131	reciprocal meiotic recombination	37	12	3.11	0.00026	0.0295	BP	higher abundance in 8 h stimulus vs mock	1652
GO:0030332	cyclin binding	9	5	0.76	0.00041	0.0298	MF	higher abundance in 8 h stimulus vs mock	1652
GO:0007140	male meiotic nuclear division	23	10	1.93	0.00035	0.037	BP	higher abundance in 8 h stimulus vs mock	1652
GO:1990110	callus formation	13	6	1.09	0.00035	0.037	BP	higher abundance in 8 h stimulus vs mock	1652
GO:0007059	chromosome segregation	105	34	8.81	0.00036	0.037	BP	higher abundance in 8 h stimulus vs mock	1652
GO:0046658	anchored component of plasma membrane	96	18	7.87	0.00072	0.0375	CC	higher abundance in 8 h stimulus vs mock	1652
GO:0009543	chloroplast thylakoid lumen	45	37	5.17	1.1e-27	0	CC	lower abundance in 8 h stimulus vs mock	2254
GO:0009507	chloroplast	4077	828	468.67	9e-21	0	CC	lower abundance in 8 h stimulus vs mock	2254
GO:0009654	photosystem II oxygen evolving complex	24	21	2.76	2.4e-17	0	CC	lower abundance in 8 h stimulus vs mock	2254
GO:0048046	apoplast	227	71	26.09	8.1e-16	0	CC	lower abundance in 8 h stimulus vs mock	2254
GO:0010287	plastoglobule	76	35	8.74	4.6e-14	0	CC	lower abundance in 8 h stimulus vs mock	2254
GO:0010598	NAD(P)H dehydrogenase complex (plastoqui...	13	13	1.49	5.9e-13	0	CC	lower abundance in 8 h stimulus vs mock	2254
GO:0010319	stromule	36	21	4.14	1.7e-11	0	CC	lower abundance in 8 h stimulus vs mock	2254
GO:0009534	chloroplast thylakoid	440	228	50.58	1.9e-10	0	CC	lower abundance in 8 h stimulus vs mock	2254
GO:0019898	extrinsic component of membrane	75	26	8.62	1e-08	0	CC	lower abundance in 8 h stimulus vs mock	2254
GO:0098807	chloroplast thylakoid membrane protein c...	25	18	2.87	2e-08	0	CC	lower abundance in 8 h stimulus vs mock	2254
GO:0009508	plastid chromosome	18	11	2.07	6.6e-07	0	CC	lower abundance in 8 h stimulus vs mock	2254
GO:0020037	heme binding	155	47	18.37	5.4e-10	0	MF	lower abundance in 8 h stimulus vs mock	2254
GO:0005506	iron ion binding	155	47	18.37	6.8e-10	0	MF	lower abundance in 8 h stimulus vs mock	2254
GO:0016705	oxidoreductase activity, acting on paire...	173	53	20.51	2.8e-08	0	MF	lower abundance in 8 h stimulus vs mock	2254
GO:0016168	chlorophyll binding	28	15	3.32	1e-07	0	MF	lower abundance in 8 h stimulus vs mock	2254
GO:0009773	photosynthetic electron transport in pho...	18	16	2.04	8.4e-14	0	BP	lower abundance in 8 h stimulus vs mock	2254
GO:0009768	photosynthesis, light harvesting in phot...	24	18	2.72	6e-13	0	BP	lower abundance in 8 h stimulus vs mock	2254
GO:0015995	chlorophyll biosynthetic process	60	30	6.8	4.8e-11	0	BP	lower abundance in 8 h stimulus vs mock	2254
GO:0009644	response to high light intensity	62	27	7.02	4e-10	0	BP	lower abundance in 8 h stimulus vs mock	2254
GO:0010207	photosystem II assembly	27	16	3.06	2.6e-09	0	BP	lower abundance in 8 h stimulus vs mock	2254
GO:0015979	photosynthesis	219	116	24.81	5.4e-09	0	BP	lower abundance in 8 h stimulus vs mock	2254
GO:0009658	chloroplast organization	221	61	25.04	1.1e-08	0	BP	lower abundance in 8 h stimulus vs mock	2254
GO:0009416	response to light stimulus	653	134	73.98	1.4e-08	0	BP	lower abundance in 8 h stimulus vs mock	2254
GO:0010258	NADH dehydrogenase complex (plastoquinon...	8	8	0.91	2.7e-08	0	BP	lower abundance in 8 h stimulus vs mock	2254
GO:0019761	glucosinolate biosynthetic process	40	23	4.53	3.3e-08	0	BP	lower abundance in 8 h stimulus vs mock	2254
GO:0009579	thylakoid	533	262	61.27	1.2e-06	0.0001	CC	lower abundance in 8 h stimulus vs mock	2254
GO:0009767	photosynthetic electron transport chain	59	35	6.68	4.2e-07	0.0001	BP	lower abundance in 8 h stimulus vs mock	2254
GO:0009522	photosystem I	22	15	2.53	3.5e-06	0.0002	CC	lower abundance in 8 h stimulus vs mock	2254
GO:0000981	DNA-binding transcription factor activit...	143	34	16.95	2e-06	0.0004	MF	lower abundance in 8 h stimulus vs mock	2254
GO:0015112	nitrate transmembrane transporter activi...	13	9	1.54	2.1e-06	0.0004	MF	lower abundance in 8 h stimulus vs mock	2254
GO:0009517	PSII associated light-harvesting complex...	7	6	0.8	1.4e-05	0.0006	CC	lower abundance in 8 h stimulus vs mock	2254
GO:0009611	response to wounding	184	42	20.85	6.2e-06	0.0017	BP	lower abundance in 8 h stimulus vs mock	2254
GO:0010196	nonphotochemical quenching	15	9	1.7	8e-06	0.002	BP	lower abundance in 8 h stimulus vs mock	2254
GO:0030388	fructose 1,6-bisphosphate metabolic proc...	12	8	1.36	8.7e-06	0.002	BP	lower abundance in 8 h stimulus vs mock	2254
GO:0000427	plastid-encoded plastid RNA polymerase c...	8	6	0.92	5.2e-05	0.0021	CC	lower abundance in 8 h stimulus vs mock	2254
GO:0005576	extracellular region	1397	245	160.59	5.5e-05	0.0021	CC	lower abundance in 8 h stimulus vs mock	2254
GO:0009538	photosystem I reaction center	11	7	1.26	5.7e-05	0.0021	CC	lower abundance in 8 h stimulus vs mock	2254
GO:0005773	vacuole	899	109	103.34	7.7e-05	0.0027	CC	lower abundance in 8 h stimulus vs mock	2254
GO:0042549	photosystem II stabilization	7	6	0.79	1.3e-05	0.0029	BP	lower abundance in 8 h stimulus vs mock	2254
GO:0005983	starch catabolic process	16	9	1.81	1.6e-05	0.0033	BP	lower abundance in 8 h stimulus vs mock	2254
GO:0016122	xanthophyll metabolic process	13	9	1.47	1.8e-05	0.0035	BP	lower abundance in 8 h stimulus vs mock	2254
GO:0009625	response to insect	28	12	3.17	2.3e-05	0.0042	BP	lower abundance in 8 h stimulus vs mock	2254
GO:0009409	response to cold	362	69	41.01	2.4e-05	0.0042	BP	lower abundance in 8 h stimulus vs mock	2254
GO:0003700	DNA-binding transcription factor activit...	916	161	108.59	4.1e-05	0.0068	MF	lower abundance in 8 h stimulus vs mock	2254
GO:0042793	plastid transcription	11	7	1.25	5.2e-05	0.0081	BP	lower abundance in 8 h stimulus vs mock	2254
GO:0009645	response to low light intensity stimulus	20	8	2.27	5.2e-05	0.0081	BP	lower abundance in 8 h stimulus vs mock	2254
GO:0009523	photosystem II	45	30	5.17	0.00026	0.0085	CC	lower abundance in 8 h stimulus vs mock	2254
GO:0010027	thylakoid membrane organization	49	16	5.55	5.9e-05	0.0088	BP	lower abundance in 8 h stimulus vs mock	2254
GO:0005887	integral component of plasma membrane	66	18	7.59	0.00034	0.0106	CC	lower abundance in 8 h stimulus vs mock	2254
GO:0016702	oxidoreductase activity, acting on singl...	18	9	2.13	8.1e-05	0.0118	MF	lower abundance in 8 h stimulus vs mock	2254
GO:0006006	glucose metabolic process	43	17	4.87	9.4e-05	0.0127	BP	lower abundance in 8 h stimulus vs mock	2254
GO:2000122	negative regulation of stomatal complex ...	6	5	0.68	0.0001	0.0127	BP	lower abundance in 8 h stimulus vs mock	2254
GO:0010106	cellular response to iron ion starvation	6	5	0.68	0.0001	0.0127	BP	lower abundance in 8 h stimulus vs mock	2254
GO:0045038	protein import into chloroplast thylakoi...	6	5	0.68	0.0001	0.0127	BP	lower abundance in 8 h stimulus vs mock	2254
GO:0015706	nitrate transport	17	8	1.93	0.00011	0.0129	BP	lower abundance in 8 h stimulus vs mock	2254
GO:0005986	sucrose biosynthetic process	12	7	1.36	0.00011	0.0129	BP	lower abundance in 8 h stimulus vs mock	2254
GO:0016987	sigma factor activity	6	5	0.71	0.00013	0.0168	MF	lower abundance in 8 h stimulus vs mock	2254
GO:0055035	plastid thylakoid membrane	361	193	41.5	0.00057	0.0169	CC	lower abundance in 8 h stimulus vs mock	2254
GO:0050308	sugar-phosphatase activity	12	7	1.42	0.00015	0.0174	MF	lower abundance in 8 h stimulus vs mock	2254
GO:1901259	chloroplast rRNA processing	21	9	2.38	0.00025	0.0274	BP	lower abundance in 8 h stimulus vs mock	2254
GO:0018119	peptidyl-cysteine S-nitrosylation	17	8	1.93	0.00025	0.0274	BP	lower abundance in 8 h stimulus vs mock	2254
GO:1902326	positive regulation of chlorophyll biosy...	7	5	0.79	0.00032	0.0319	BP	lower abundance in 8 h stimulus vs mock	2254
GO:0019464	glycine decarboxylation via glycine clea...	7	5	0.79	0.00032	0.0319	BP	lower abundance in 8 h stimulus vs mock	2254
GO:0110102	chloroplast ribulose bisphosphate carbox...	7	5	0.79	0.00032	0.0319	BP	lower abundance in 8 h stimulus vs mock	2254
GO:0051119	sugar transmembrane transporter activity	23	8	2.73	0.0004	0.0423	MF	lower abundance in 8 h stimulus vs mock	2254
GO:0016788	hydrolase activity, acting on ester bond...	621	85	73.62	0.00047	0.0455	MF	lower abundance in 8 h stimulus vs mock	2254
GO:0008266	poly(U) RNA binding	22	9	2.61	0.00053	0.0474	MF	lower abundance in 8 h stimulus vs mock	2254
GO:0005886	plasma membrane	2712	273	204.12	4.5e-06	0.0028	CC	shorter half-life	1301
GO:0005829	cytosol	2952	428	350.94	5.9e-08	0	CC	longer half-life	2031
GO:0043161	proteasome-mediated ubiquitin-dependent ...	205	45	24.55	4.6e-09	0	BP	longer half-life	2031
GO:0004175	endopeptidase activity	226	53	26.55	1e-07	0.0001	MF	longer half-life	2031
GO:0010499	proteasomal ubiquitin-independent protei...	25	14	2.99	1.5e-07	0.0002	BP	longer half-life	2031
GO:0006888	ER to Golgi vesicle-mediated transport	87	25	10.42	6e-07	0.0007	BP	longer half-life	2031
GO:0006886	intracellular protein transport	492	104	58.92	1.7e-06	0.0014	BP	longer half-life	2031
GO:0005768	endosome	386	82	45.89	7.7e-06	0.0024	CC	longer half-life	2031
GO:0030134	COPII-coated ER to Golgi transport vesic...	47	16	5.59	1.8e-05	0.0038	CC	longer half-life	2031
GO:0009524	phragmoplast	56	18	6.66	5.1e-05	0.0071	CC	longer half-life	2031
GO:0005794	Golgi apparatus	983	179	116.86	5.7e-05	0.0071	CC	longer half-life	2031
GO:0019774	proteasome core complex, beta-subunit co...	11	7	1.31	7.1e-05	0.0074	CC	longer half-life	2031
GO:0005783	endoplasmic reticulum	872	158	103.66	8.7e-05	0.0078	CC	longer half-life	2031
GO:0019773	proteasome core complex, alpha-subunit c...	13	7	1.55	0.0003	0.0234	CC	longer half-life	2031
GO:0000137	Golgi cis cisterna	40	13	4.76	0.00049	0.034	CC	longer half-life	2031
GO:0051015	actin filament binding	53	17	6.23	7.2e-05	0.0418	MF	longer half-life	2031
