## Supplemental Data 3 for "Decay drives RNA abundance regulation using three distinct regulatory mechanisms"

### Sheet: S3. Kim et al cluster overlap
Cluster overlap. Kim et al 2021 analysis vs reanalysis and clustering.
		reclustering of Kim et al. 2021 (used for cluster marker identification)
		1	2	3	4	5	6	7	8	9	10	11	13	14	15	16	17	18	19	No. same	Total	Pct same
Kim et al. 2021 UMAP clusters	1	604	5	1	0	0	2	6	0	1	0	0	0	0	0	0	24	0	0	604	643	93.9347
	2	0	482	4	1	18	13	0	0	0	0	0	0	0	0	0	1	0	0	482	519	92.8709
	3	0	4	485	0	1	0	0	5	0	0	2	0	0	0	0	0	0	0	485	497	97.5855
	4	1	1	1	475	0	0	0	0	0	6	0	0	0	0	0	0	0	4	475	488	97.3361
	5	2	8	19	2	440	0	0	3	0	0	1	0	0	0	0	0	0	0	440	475	92.6316
	6	2	9	0	0	0	430	9	0	3	0	0	0	0	0	0	0	0	0	430	453	94.9227
	7	0	16	1	0	4	0	287	7	0	0	30	0	0	0	0	1	0	4	287	350	82
	8	1	21	0	1	0	0	0	243	0	0	0	0	0	0	0	0	1	0	243	267	91.0112
	9	1	0	0	0	0	1	0	1	249	0	0	0	0	0	0	0	0	0	249	252	98.8095
	10	0	0	0	37	0	0	1	1	0	198	0	0	0	2	0	2	1	0	198	242	81.8182
	11	0	0	0	1	0	0	3	0	0	0	212	0	0	0	0	0	0	1	212	217	97.6959
	12	0	0	0	0	0	0	189	0	0	0	0	0	0	0	0	0	0	0	189	189	100
	13	0	0	0	0	0	0	0	0	0	0	0	177	0	0	0	0	0	0	177	177	100
	14	0	2	0	3	1	0	6	0	0	0	0	0	95	0	0	0	0	0	95	107	88.785
	15	0	0	0	0	0	0	0	0	0	0	0	0	0	93	0	0	0	0	93	93	100
	16	0	0	0	0	0	0	0	0	0	0	0	0	0	0	88	1	0	0	88	89	98.8764
	17	0	0	0	0	0	0	0	0	0	0	0	0	0	0	0	70	0	0	70	70	100
	18	0	0	0	0	0	0	0	0	0	0	0	0	0	0	0	0	63	0	63	63	100
	19	0	0	0	0	0	0	0	0	0	0	0	0	0	0	0	0	0	39	39	39	100
