## Supplemental Data 5 for "Decay drives RNA abundance regulation using three distinct regulatory mechanisms"

### Sheet: S5. EVR network (57)
EVR genes		T0 abund. 8 h stimulus/8 h mock				t1/2 (min)			regulatory inference from t1/2 and abundance change	rate of abundance change modeling				6, 7, 8, 9, 10 h timecouse abundance comparison				transcription rate			regulatory modality
geneID	gene symbols	8 h mock (decay T0)	8 h stimulus (decay T0)	log2 FC	FDR (0.05 cutoff)	8 h mock	8 h stimulus	relative t1/2 stimulus/mock		mock slope (RPKM h-1)	mock slope p-value (0.05 cutoff)	stimulus slope (RPKM h-1)	stimulus slope p-value (0.05 cutoff)	8 h mock (time course)	8 h stimulus (time course)	log2 FC all time points stimulus/mock	FDR all time points stimulus/mock (0.05 cutoff)	mock	stimulus	relative stimulus/mock (>1.1 or < 0.091)
	vTRN.name	rpkm_M0	rpkm_B0	edgeR_L2FC_B0.M0	edgeR_FDR_B0.M0	hl_M	hl_B	rA_B.M		mock_slope	mock_regr_p	stim_slope	stim_regr_p	rpkm_8h_mock	rpkm_8h_stim	allS.allM_logFC	allS.allM_FDR	TR_mock	TR_stim	relTR	regulatory modality
AT1G55610	BRL1	1.70453	0.627776	-1.1825	5.01455e-08	28.5037	41.6732	0.683981	regulation includes t1/2 change	0	0.320848	0	0.121724	1.37272	0.997044	-0.323518	0.022395	2.00289	0.995025	0.496795	Steady
AT3G54220	SCR	4.13639	2.01816	-1.11067	5.88426e-10	48.421	48.421	1	transcription	0	0.0835614	0	0.685689	8.27426	4.28688	-0.91007	4.41723e-11	7.10676	3.682	0.518099	Steady
AT5G13300	FKD2/VAN3/SFC	5.89782	8.63559	0.537318	2.60524e-05	98.7431	220.114	0.4486	regulation includes t1/2 change	0	0.135929	0	0.288952	6.73162	7.88881	0.27318	0.00438555	2.83524	1.49053	0.525716	Steady
AT5G43810	AGO10/PINHEAD/ZWILLE	10.2481	6.63887	-0.570947	1.59553e-05	54.0279	54.0279	1	transcription	0	0.0654691	0	0.63815	11.859	8.53844	-0.54885	0.000731957	9.12866	6.57261	0.719997	Steady
AT1G68810	T5L1/ABS5	4.96415	5.53152	0.255452	0.177583	275.282	275.282	1	unchanged abundance	0.352813	0.0177166	0	0.70386	4.53354	5.68551	0.296307	0.0304632	1.03773	0.858949	0.827723	transcription-only
AT3G24770	CLE41	10.9275	8.09155	-0.339723	0.0418557	38.4667	38.4667	1	transcription	0	0.0605672	0	0.196586	13.6144	11.3924	-0.0729715	0.493141	14.7194	12.3171	0.836793	Steady
AT2G38070	OPL2	1.86455	1.53285	-0.247195	0.302357	30.8297	30.8297	1	unchanged abundance	0	0.749151	0	0.86363	2.37782	2.01898	0.0113257	0.970845	3.20764	2.72358	0.849092	Steady
AT1G07640	OBP2	5.12701	3.97016	-0.412559	0.00922547	35.2143	35.2143	1	transcription	0	0.216326	0	0.100234	6.40406	5.53834	-0.074529	0.467826	7.56333	6.54089	0.864816	Steady
AT2G30980	BIL1/SK2-2/SK23/SK-D-zeta	11.1929	13.7073	0.254243	0.0847338	205.173	205.173	1	unchanged abundance	0.724215	0.010835	0	0.565484	14.7207	16.2654	0.217506	0.0465681	3.70812	3.29701	0.889133	transcription-only
AT2G27230	LHW	19.5302	19.7026	0.115442	0.428132	40.0966	40.0966	1	unchanged abundance	0	0.146725	0	0.828714	17.9668	16.0546	-0.228021	0.0160811	18.6354	16.6521	0.893572	Steady
AT2G36570	PXC1	5.32347	5.74864	0.159094	0.341615	254.655	149.132	1.70758	unchanged abundance	0.420822	0.00682022	0	0.203428	5.16846	4.27787	-0.283921	0.0185187	1.26491	1.19298	0.94314	decay-only
AT4G39400	BRI1/BIN1/CBB2/DWF2	10.9073	5.11683	-0.979237	1.02025e-12	39.1455	39.1455	1	transcription	0	0.707035	0	0.701094	18.6452	17.9594	-0.181881	0.523682	19.8089	19.0804	0.96322	Steady
AT4G24060	DOF4.6/VDOF1	7.08742	4.63033	-0.472784	0.00195765	24.2124	24.2124	1	transcription	0	0.0981473	0	0.370761	4.57672	4.49813	-0.155264	0.237887	7.86129	7.7263	0.982828	Steady
AT1G52150	HB-15/CAN/ICU4	5.21737	5.58028	0.100601	0.524142	82.8057	82.8057	1	unchanged abundance	0	0.23579	0	0.281845	6.19703	6.33061	0.0205041	0.931439	3.11243	3.17952	1.02156	Steady
AT2G34710	PHB/HB14	4.39117	5.13698	0.225559	0.166956	58.6838	58.6838	1	unchanged abundance	0	0.331317	0	0.0617023	5.90319	6.26154	0.0494206	0.786562	4.18356	4.43751	1.0607	Steady
AT4G08810	SUB1	17.95	18.9664	0.150263	0.330753	74.7988	74.7988	1	unchanged abundance	0	0.0612977	0	0.354009	15.8854	17.8154	0.11575	0.284884	8.83241	9.9055	1.1215	Steady
AT1G06390	BIL2	12.8615	19.2887	0.553319	8.12527e-06	191.619	191.619	1	transcription	0.657406	0.000510596	0	0.203432	15.2036	20.6982	0.421655	1.29885e-05	3.95719	4.49232	1.13523	transcription-only
AT1G30490	PHV/HB9	4.96711	6.81285	0.396973	0.0110558	69.706	69.706	1	transcription	0	0.457006	0	0.281495	7.63016	9.11774	0.269806	0.0554334	4.5524	5.43993	1.19496	Steady
AT3G25710	TMO5/AIG1/BHLH32	6.30552	5.62119	0.0822079	0.680042	14.1746	14.1746	1	unchanged abundance	0.351756	0.0155287	0	0.606082	6.26996	7.71952	0.262734	0.176471	18.748	22.6493	1.20809	transcription-only
AT4G37650	SHR/SGR7	4.78544	6.7748	0.482031	0.00331216	25.8596	25.8596	1	transcription	0	0.352368	0.364007	0.0270997	4.00878	4.92123	0.437436	3.43836e-05	6.44713	8.27859	1.28407	transcription-only
AT2G32010	CVL1	2.61594	3.17788	0.356774	0.0214562	24.5984	24.5984	1	transcription	0	0.364366	0	0.302717	2.79092	3.65889	0.309746	0.0737422	4.71864	6.18613	1.311	Steady
AT5G02460	DOF5.1/PEAR2	0.97939	1.44992	0.579501	0.0361934	35.1282	35.1282	1	transcription	0	0.131385	0	0.324839	0.901405	1.2067	0.249346	0.175112	1.06719	1.42863	1.33869	Steady
AT5G26751	ATSK11	17.0868	20.9931	0.331125	0.0129457	110.421	110.421	1	transcription	0	0.293129	0.985678	0.0351208	16.1846	19.1812	0.2746	0.00227518	6.09573	8.21003	1.34685	transcription-only
AT5G14640	ATSK13	30.0164	50.3918	0.795878	3.60981e-08	431.496	431.496	1	transcription	0	0.308032	0	0.0725179	37.8107	51.9827	0.435879	0.000249589	3.64431	5.01024	1.37481	Steady
AT2G01950	VH1/BRL2	2.06979	2.57481	0.207364	0.270584	47.3689	47.3689	1	unchanged abundance	0	0.149047	0.292089	0.000139586	2.0059	2.48843	0.384235	0.00375975	1.76113	2.47687	1.40641	transcription-only
AT1G06150	LHL1	6.48129	10.6102	0.805617	1.14925e-09	37.3529	37.3529	1	transcription	0	0.709764	0	0.376939	9.6691	13.7271	0.649255	6.01767e-07	10.7656	15.2838	1.41969	Steady
AT1G13980	GNOM/MIZ2/VAN7	8.89718	11.8093	0.388249	0.00354738	254.457	254.457	1	transcription	0	0.267658	0.759845	0.000685956	14.7429	16.8089	0.201844	0.0715575	2.40959	3.50711	1.45548	transcription-only
AT1G07900	LBD1	1.83424	6.92526	1.79268	2.77422e-09	20.2372	20.2372	1	transcription	0	0.29097	0	0.121717	10.7798	16.1609	0.71955	0.00440949	22.1531	33.2117	1.49919	Steady
AT3G52490	SMXL3	2.99367	5.50524	1.04071	2.44676e-14	18.6338	18.6338	1	transcription	0	0.602763	0.365028	0.00206657	3.33366	4.89967	0.571652	2.45201e-08	7.44039	11.3006	1.51882	transcription-only
AT3G09070	OPS	3.30705	7.65296	1.29319	7.94308e-19	34.9048	34.9048	1	transcription	0	0.270467	0	0.308486	5.32434	8.60446	0.89216	4.75622e-05	6.3439	10.2521	1.61606	Steady
AT4G13195	CLE44	1.75401	2.33851	0.343707	0.206848	32.3543	32.3543	1	unchanged abundance	0	0.530004	0	0.0779143	1.85469	3.75194	1.38244	2.53725e-14	2.38405	4.82282	2.02295	Steady
AT1G19850	MP/ARF5	7.50635	26.1558	1.82789	2.04786e-35	60.7537	60.7537	1	transcription	0	0.771719	0	0.782174	13.3776	27.2755	1.08422	3.47728e-06	9.15759	18.6714	2.0389	Steady
AT5G01890	PXC2	2.87129	8.77138	1.57593	1.79923e-26	48.6733	48.6733	1	transcription	0	0.407346	1.88322	0.0192571	8.36542	15.1232	0.928948	7.60621e-07	7.14782	14.8052	2.07129	transcription-only
AT1G75080	BZR1	5.42096	9.34703	0.807372	1.25099e-09	69.5336	46.4379	1.49735	regulation includes t1/2 change	0	0.422768	0	0.060472	7.69496	10.7672	0.529466	1.13471e-07	4.60244	9.64286	2.09516	Steady
AT5G19530	ACL5	5.42337	12.8935	1.21999	1.14375e-15	70.763	70.763	1	transcription	0.333196	0.0413193	0.836794	0.00214683	5.15922	10.9638	0.899463	4.2346e-22	3.36537	7.28043	2.16334	transcription-only
AT1G71830	SERK1	2.66867	7.43028	1.51382	5.12281e-25	106.321	106.321	1	transcription	0	0.116485	0.443647	0.00495627	3.20106	6.14493	0.948469	2.41616e-15	1.25214	2.84732	2.27397	transcription-only
AT1G05470	CVP2	3.39575	11.4896	1.88512	4.60788e-46	28.7773	28.7773	1	transcription	0	0.604836	0.704244	0.00113854	3.79103	8.66931	1.31592	6.07694e-43	5.47877	13.2331	2.41534	transcription-only
AT5G61480	TDR/PXY	7.23701	23.0448	1.78684	2.97507e-45	31.7505	31.7505	1	transcription	0	0.37973	2.33454	0.000370144	9.41098	22.1947	1.24548	4.5588e-22	12.3271	31.4066	2.54777	transcription-only
AT1G77110	PIN6	0.581954	1.77252	1.62164	1.51266e-14	31.923	31.923	1	transcription	0	0.31612	0	0.172824	1.08745	3.22983	1.709	2.49996e-23	1.41672	4.20778	2.97009	Steady
AT2G01830	WOL/AHK4/CRE1	0.817258	8.98235	3.48178	2.37476e-110	55.6694	55.6694	1	transcription	0	0.513819	0	0.357045	2.83434	8.49009	2.40624	2.86953e-17	2.11744	6.34267	2.99544	Steady
AT3G45610	DOF6	2.36679	13.4249	2.5785	4.38528e-52	29.7266	29.7266	1	transcription	0	0.698812	0	0.0870997	2.12534	6.69244	1.84942	5.65993e-26	2.97345	9.36304	3.14888	Steady
AT2G28510	DOF2.1	16.3351	55.1255	1.84027	8.93561e-45	28.2037	28.2037	1	transcription	0	0.577447	0	0.590173	16.5332	53.1192	1.77387	6.67634e-32	24.3796	78.3288	3.21288	Steady
AT5G60690	REV/AVB1/IFL1/	5.77334	14.4397	1.37942	7.81513e-29	74.4488	49.542	1.50274	regulation includes t1/2 change	0	0.207061	0	0.151665	6.58632	14.1171	1.09295	3.43549e-26	3.67927	11.8509	3.22098	Steady
AT5G62940	HCA2/DOF5.6	2.87079	18.4393	2.67063	3.53444e-60	34.5534	34.5534	1	transcription	0	0.880167	2.27173	0.0015799	3.35689	9.29709	1.82265	1.05611e-30	4.04039	13.4618	3.33182	transcription-only
AT4G29920	SMXL4	1.86589	8.76046	2.37838	1.48854e-62	27.4728	16.1613	1.69991	regulation includes t1/2 change	0	0.0837134	0.614603	0.00809799	2.71143	6.39048	1.33162	2.45192e-35	4.10462	17.0596	4.1562	oppositional
AT5G57130	SMXL5	3.16794	27.6786	3.27725	2.41109e-112	19.5063	19.5063	1	transcription	0	0.213983	4.9302	0.0481217	6.09803	26.483	2.34655	1.1612e-21	13.0015	61.3939	4.72208	transcription-only
AT2G41820	PXC3	10.501	64.7008	2.64721	3.55526e-80	55.4385	55.4385	1	transcription	0	0.777825	6.45571	0.00131436	15.3427	64.7566	2.12569	1.00436e-46	11.5098	55.0348	4.78155	transcription-only
AT2G21050	LAX2	3.38167	50.1225	3.82062	1.48196e-85	365.991	365.991	1	transcription	0.514312	0.0479797	0	0.202562	5.40011	48.4935	2.97337	5.12188e-72	1.12795	5.51048	4.88542	transcription-only
AT2G37590	DOF2.4/PEAR1	0.374256	2.45647	2.95931	5.68007e-20	24.0322	24.0322	1	transcription	0	0.204207	0	0.337619	0.308073	1.51284	2.2052	3.90505e-23	0.533134	2.61803	4.91065	Steady
AT3G63300	FKD1	2.09749	27.1243	3.7435	1.42751e-129	30.5265	30.5265	1	transcription	0	0.204522	0	0.0859361	2.55098	14.9234	2.60056	5.84659e-87	3.47541	20.3314	5.85008	Steady
AT4G32880	HB-8	5.39927	35.2688	2.78967	1.72715e-89	49.1752	30.351	1.62022	regulation includes t1/2 change	0	0.238716	2.02405	3.23531e-05	5.93307	24.2459	2.03456	1.03274e-97	5.01775	35.2473	7.02452	oppositional
AT1G31320	LBD4	1.19762	28.4192	4.74902	5.88933e-165	7.45022	22.2623	0.334657	regulation includes t1/2 change	0	0.376115	3.21182	0.0117637	0.923933	18.841	4.54541	3.97851e-112	5.1576	38.4093	7.44712	synergistic
AT1G73590	PIN1	2.41785	28.9764	3.62809	2.9323e-147	101.351	65.7956	1.54039	regulation includes t1/2 change	0	0.688496	0	0.241314	3.4788	23.4842	2.74094	4.12085e-47	1.42751	14.8441	10.3986	Steady
AT3G50410	OBP1/DOF3.4	1.75128	21.4628	3.74952	6.14686e-109	37.0391	25.9696	1.42625	regulation includes t1/2 change	0	0.1839	0	0.17908	1.54771	11.6172	2.84753	2.00423e-46	1.73783	18.6043	10.7055	Steady
AT5G60200	TMO6/DOF5.3	8.12448	93.3744	3.63754	4.97457e-153	21.0615	21.0615	1	transcription	-0.377911	0.0185131	2.28992	0.0255312	3.4929	36.1315	3.2307	3.18927e-188	6.5193	73.6366	11.2952	transcription-only
AT2G37210	LOG3	0.652816	53.2387	6.4746	4.00596e-277	7.07244	23.8268	0.296827	regulation includes t1/2 change	0	0.24991	0	0.0786086	0.72502	34.3188	5.40806	8.75771e-49	4.26341	59.9024	14.0503	Steady
AT4G32280	IAA29	0.822696	8.79704	3.63072	9.11663e-73	10.4022	10.4022	1	transcription	0	0.443296	0	0.653269	0.714084	14.2712	4.43817	1.39446e-39	2.85497	57.0574	19.9853	Steady
