## Supplemental Data 6 for "Decay drives RNA abundance regulation using three distinct regulatory mechanisms"

### Sheet: S6. GO analysis - modalities
ontology	GO.ID	Term	GO size	modality	modality size	Expected in GO	Actual in GO	weightFisher	p.adj
CC	GO:0022625	cytosolic large ribosomal subunit	131	different steady state - same t1/2	4211	37.13	93	3.7e-24	2.0017e-21
CC	GO:0022627	cytosolic small ribosomal subunit	95	different steady state - same t1/2	4211	26.93	62	7.3e-14	1.97465e-11
CC	GO:0005730	nucleolus	435	different steady state - same t1/2	4211	123.3	187	1.4e-10	2.52467e-08
CC	GO:0009535	chloroplast thylakoid membrane	285	different steady state - same t1/2	4211	80.78	119	8.1e-08	1.09552e-05
CC	GO:0010598	NAD(P)H dehydrogenase complex (plastoqui...	12	different steady state - same t1/2	4211	3.4	12	2.7e-07	2.9214e-05
MF	GO:0003735	structural constituent of ribosome	271	different steady state - same t1/2	4211	76.87	146	4.6e-19	4.83e-16
MF	GO:0003729	mRNA binding	896	different steady state - same t1/2	4211	254.14	359	2.4e-14	1.26e-11
BP	GO:0006412	translation	548	different steady state - same t1/2	4211	154.77	273	3.1e-22	9.3527e-19
CC	GO:0009507	chloroplast	3589	different steady state - same t1/2	4211	1017.29	1168	1.1e-05	0.001
CC	GO:0005732	sno(s)RNA-containing ribonucleoprotein c...	72	different steady state - same t1/2	4211	20.41	38	0.00014	0.0108
CC	GO:0030688	preribosome, small subunit precursor	11	different steady state - same t1/2	4211	3.12	9	0.00036	0.0243
CC	GO:0071011	precatalytic spliceosome	29	different steady state - diff. t1/2	1128	2.2	10	3.2e-05	0.0154
CC	GO:0009941	chloroplast envelope	533	different steady state - diff. t1/2	1128	40.43	70	5.7e-05	0.0154
CC	GO:0005688	U6 snRNP	9	different steady state - diff. t1/2	1128	0.68	5	0.00024	0.0433
CC	GO:0005634	nucleus	6444	same steady abundance - same t1/2	3454	1456.8	1551	8.7e-06	0.0047
CC	GO:0005750	mitochondrial respiratory chain complex ...	17	same steady abundance - same t1/2	3454	3.84	12	3.4e-05	0.0092
CC	GO:0005747	mitochondrial respiratory chain complex ...	56	same steady abundance - same t1/2	3454	12.66	26	7e-05	0.0126
MF	GO:0008017	microtubule binding	125	transcription	3109	26.15	59	1.5e-10	1.575e-07
MF	GO:0003777	microtubule motor activity	53	transcription	3109	11.09	32	6.1e-09	3.2025e-06
BP	GO:0007018	microtubule-based movement	55	transcription	3109	11.36	32	1.2e-09	3.6204e-06
BP	GO:0055085	transmembrane transport	510	transcription	3109	105.36	122	1.9e-05	0.0261
BP	GO:0009451	RNA modification	297	transcription	3109	61.36	81	2.6e-05	0.0261
CC	GO:0005871	kinesin complex	28	transcription	3109	5.84	15	0.00014	0.0379
CC	GO:0005874	microtubule	135	transcription	3109	28.15	57	0.00014	0.0379
CC	GO:0005886	plasma membrane	2357	oppositional	992	156.51	216	3e-07	0.0002
CC	GO:0005802	trans-Golgi network	268	oppositional	992	17.8	39	4.5e-06	0.0011
CC	GO:0005768	endosome	365	oppositional	992	24.24	49	6e-06	0.0011
BP	GO:0006468	protein phosphorylation	667	oppositional	992	44.23	77	2.5e-06	0.0075
	no enrichemnt			decay	67
	no enrichemnt			synergistic	101
	no enrichemnt			buffered	921
